# Ancient Trans-Species Polymorphism at the Major Histocompatibility Complex in Primates

**DOI:** 10.1101/2022.06.28.497781

**Authors:** Alyssa Lyn Fortier, Jonathan K. Pritchard

## Abstract

Classical genes within the Major Histocompatibility Complex (MHC) are responsible for peptide presentation to T cells, thus playing a central role in immune defense against pathogens. These genes are subject to strong selective pressures including both balancing and directional selection, resulting in exceptional genetic diversity—thousands of alleles per gene in humans. Moreover, some allelic lineages appear to be shared between primate species, a phenomenon known as trans-species polymorphism (TSP) or incomplete lineage sorting, which is rare in the genome overall. However, despite the clinical and evolutionary importance of MHC diversity, we currently lack a full picture of primate MHC evolution. In particular, we do not know to what extent genes and allelic lineages are retained across speciation events. To start addressing this gap, we explore variation *across* genes and species in our companion paper (Fortier and Pritchard, 2025) and here we explore variation *within* individual genes. We used Bayesian phylogenetic methods to determine the extent of TSP at 17 MHC genes, including classical and non-classical Class I and Class II genes. We find strong support for ancient TSP in 7 of 10 classical genes, including—remarkably—between humans and old-world monkeys in MHC-DQB1. In addition to the long-term persistence of ancient lineages, we additionally observe rapid evolution at nucleotides encoding the proteins’ peptide-binding domains. The most rapidly-evolving amino acid positions are extremely enriched for autoimmune and infectious disease associations.

Together, these results suggest complex selective forces—arising from differential peptide binding—that drive short-term allelic turnover within lineages while also maintaining deeply divergent lineages for at least 31 million years in some cases.
