## Supplementary material for "Ancient Trans-Species Polymorphism at the Major Histocompatibility Complex in Primates": Table 1 - Source Data 1

group	position	evol_rate	min_dist	disease_assoc	TCR_assoc	other
MHC-A Group	156	3.71	3.53	B2M Plasma Protein Level (Krishna (2024)), CXCL16 Plasma Protein Level (Krishna (2024)), LILRB4 Plasma Protein Level (Krishna (2024)), LTA Plasma Protein Level (Krishna (2024)), MOG Plasma Protein Level (Krishna (2024)), NPTX1 Plasma Protein Level (Krishna (2024)), SLAMF8 Plasma Protein Level (Krishna (2024)), LDL Cholesterol (Sakaue (2021)), Lymphocyte Count (Sakaue (2021)), Total Cholesterol (S…
MHC-A Group	70	2.69	3.13	Systemic Lupus Erythematosus (Molineros (2019)), Platelet (Sakaue (2021))
MHC-A Group	97	2.61	3.60	CD1C Plasma Protein Level (Krishna (2024)), CLEC4G Plasma Protein Level (Krishna (2024)), CRISP3 Plasma Protein Level (Krishna (2024)), NPTX1 Plasma Protein Level (Krishna (2024)), RGMA Plasma Protein Level (Krishna (2024)), Graves' Disease (Sakaue (2021)), Shingles (Tian (2017))
MHC-A Group	163	2.57	3.89
MHC-A Group	114	2.55	4.31	C2 Plasma Protein Level (Krishna (2024)), MOG Plasma Protein Level (Krishna (2024)), TRIM40 Plasma Protein Level (Krishna (2024))
MHC-A Group	152	2.17	3.59	ACE2 Plasma Protein Level (Krishna (2024)), DDR1 Plasma Protein Level (Krishna (2024)), FCRL1 Plasma Protein Level (Krishna (2024)), FCRL2 Plasma Protein Level (Krishna (2024)), ICAM4 Plasma Protein Level (Krishna (2024)), IL2RA Plasma Protein Level (Krishna (2024)), MOG Plasma Protein Level (Krishna (2024)), NCR1 Plasma Protein Level (Krishna (2024)), PLA2G10 Plasma Protein Level (Krishna (2024)…
MHC-A Group	116	2.09	3.24	GP1BB Plasma Protein Level (Krishna (2024))
MHC-A Group	67	1.97	3.88
MHC-A Group	66	1.80	3.12
MHC-A Group	63	1.53	2.85
MHC-A Group	151	1.25	6.67
MHC-A Group	62	1.17	4.40	C1QA Plasma Protein Level (Krishna (2024)), EBI3 Plasma Protein Level (Krishna (2024)), FGFR4 Plasma Protein Level (Krishna (2024)), GABARAP Plasma Protein Level (Krishna (2024)), ICAM2 Plasma Protein Level (Krishna (2024)), LY75 Plasma Protein Level (Krishna (2024)), MOG Plasma Protein Level (Krishna (2024)), NUCB2 Plasma Protein Level (Krishna (2024)), TEK Plasma Protein Level (Krishna (2024)),…
MHC-A Group	77	1.16	2.72	ADGRF5 Plasma Protein Level (Krishna (2024)), BTN3A2 Plasma Protein Level (Krishna (2024)), LTB Plasma Protein Level (Krishna (2024)), MANF Plasma Protein Level (Krishna (2024)), NPTX2 Plasma Protein Level (Krishna (2024)), HIV Set Point Viral Load (Luo (2020))
MHC-A Group	138	1.12	8.63
MHC-A Group	276	1.10	50.1
MHC-A Group	99	1.04	3.17	Albumin/Globulin Ratio (Hirata (2019)), GRN Plasma Protein Level (Krishna (2024)), TACSTD2 Plasma Protein Level (Krishna (2024))
MHC-B Group	156	3.42	3.55		Chronic Hepatitis C (Hirata (2019)), ADAM8 Plasma Protein Level (Krishna (2024)), AGER Plasma Protein Level (Krishna (2024)), ASPSCR1 Plasma Protein Level (Krishna (2024)), B2M Plasma Protein Level (Krishna (2024)), CCL16 Plasma Protein Level (Krishna (2024)), CCL28 Plasma Protein Level (Krishna (2024)), CCL4 Plasma Protein Level (Krishna (2024)), CD200R1 Plasma Protein Level (Krishna (2024)), CD…
MHC-B Group	95	3.10	3.82	KLRF1 Plasma Protein Level (Krishna (2024))
MHC-B Group	114	3.08	4.80	AIF1 Plasma Protein Level (Krishna (2024)), CD1C Plasma Protein Level (Krishna (2024)), DDR1 Plasma Protein Level (Krishna (2024)), IL15 Plasma Protein Level (Krishna (2024)), LILRB2 Plasma Protein Level (Krishna (2024)), MICB Plasma Protein Level (Krishna (2024)), Rheumatoid Arthritis (Sakaue (2021))
MHC-B Group	116	2.84	3.44	Eosinophil Count (Hirata (2019)), ADAM15 Plasma Protein Level (Krishna (2024)), APOM Plasma Protein Level (Krishna (2024)), BTN2A1 Plasma Protein Level (Krishna (2024)), CD1C Plasma Protein Level (Krishna (2024)), CFB Plasma Protein Level (Krishna (2024)), CXCL11 Plasma Protein Level (Krishna (2024)), CXCL9 Plasma Protein Level (Krishna (2024)), FLT4 Plasma Protein Level (Krishna (2024)), GNLY Pl…
MHC-B Group	70	2.64	3.71	CD8A Plasma Protein Level (Krishna (2024)), GZMA Plasma Protein Level (Krishna (2024)), MICB Plasma Protein Level (Krishna (2024)), NRP2 Plasma Protein Level (Krishna (2024)), Platelet (Sakaue (2021))
MHC-B Group	97	2.37	4.29	Ankylosing Spondylitis (Butler-Laporte (2023)), ADGRE2 Plasma Protein Level (Krishna (2024)), BTN3A2 Plasma Protein Level (Krishna (2024)), CCL21 Plasma Protein Level (Krishna (2024)), CCL3 Plasma Protein Level (Krishna (2024)), CD1C Plasma Protein Level (Krishna (2024)), CD8A Plasma Protein Level (Krishna (2024)), CDSN Plasma Protein Level (Krishna (2024)), CPVL Plasma Protein Level (Krishna (20…
MHC-B Group	24	2.35	4.68	ADAM15 Plasma Protein Level (Krishna (2024)), CXCL10 Plasma Protein Level (Krishna (2024)), FCRL6 Plasma Protein Level (Krishna (2024)), GZMB Plasma Protein Level (Krishna (2024)), MICB Plasma Protein Level (Krishna (2024)), TNFSF8 Plasma Protein Level (Krishna (2024)), Hepatic Cancer (Sakaue (2021))
MHC-B Group	163	2.23	4.13	Lung Cancer (Squamous Cell Carcinoma) (Ferreiro-Iglesias (2018)), DDR1 Plasma Protein Level (Krishna (2024)), GZMA Plasma Protein Level (Krishna (2024)), LILRB1 Plasma Protein Level (Krishna (2024)), MICB Plasma Protein Level (Krishna (2024)), NPTX1 Plasma Protein Level (Krishna (2024)), SEPTIN3 Plasma Protein Level (Krishna (2024)), TEK Plasma Protein Level (Krishna (2024)), WFDC2 Plasma Protein…
MHC-B Group	67	1.96	3.72	Graves' Disease (Hirata (2019)), AMBP Plasma Protein Level (Krishna (2024)), C2 Plasma Protein Level (Krishna (2024)), CD160 Plasma Protein Level (Krishna (2024)), CD28 Plasma Protein Level (Krishna (2024)), CD48 Plasma Protein Level (Krishna (2024)), CFB Plasma Protein Level (Krishna (2024)), FCRL1 Plasma Protein Level (Krishna (2024)), FCRL6 Plasma Protein Level (Krishna (2024)), FRZB Plasma Pr…
MHC-B Group	152	1.96	3.53	JIA (Oligoarthritis/RF-negative Polyarthritis) (Hinks (2017)), LTBR Plasma Protein Level (Krishna (2024)), MICB Plasma Protein Level (Krishna (2024)), PLXNA4 Plasma Protein Level (Krishna (2024)), RARRES2 Plasma Protein Level (Krishna (2024))
MHC-B Group	63	1.71	2.94	B2M Plasma Protein Level (Krishna (2024)), HIV Control (McLaren (2012)), Skin Cancer (Sakaue (2021))
MHC-B Group	99	1.70	3.00	APOM Plasma Protein Level (Krishna (2024)), CRTAM Plasma Protein Level (Krishna (2024)), DXO Plasma Protein Level (Krishna (2024)), IL15 Plasma Protein Level (Krishna (2024)), MICB Plasma Protein Level (Krishna (2024)), OSCAR Plasma Protein Level (Krishna (2024))
MHC-B Group	66	1.58	3.41	TNFSF11 Plasma Protein Level (Krishna (2024))
MHC-B Group	69	1.56	4.69	Parkinson's Disease (Naito (2021))
MHC-B Group	74	1.31	4.30	Chronic Sinusitis (Sakaue (2021))
MHC-B Group	62	1.29	3.89	PGLYRP1 Plasma Protein Level (Krishna (2024))
MHC-B Group	138	1.26	9.18
MHC-B Group	9	1.20	3.36	Primary Biliary Cholangitis (Darlay (2018)), CD1C Plasma Protein Level (Krishna (2024)), CX3CL1 Plasma Protein Level (Krishna (2024)), IL12B Plasma Protein Level (Krishna (2024)), LIPF Plasma Protein Level (Krishna (2024)), LTA Plasma Protein Level (Krishna (2024)), MICB Plasma Protein Level (Krishna (2024)), PDCD1 Plasma Protein Level (Krishna (2024)), RGMA Plasma Protein Level (Krishna (2024)),…
MHC-B Group	81	1.03	4.04
MHC-C Group	156	3.44	3.64	Psoriasis (Butler-Laporte (2023)), Primary Biliary Cholangitis (Darlay (2018)), ACVRL1 Plasma Protein Level (Krishna (2024)), APOM Plasma Protein Level (Krishna (2024)), CD160 Plasma Protein Level (Krishna (2024)), CD28 Plasma Protein Level (Krishna (2024)), CD48 Plasma Protein Level (Krishna (2024)), CD8A Plasma Protein Level (Krishna (2024)), CDSN Plasma Protein Level (Krishna (2024)), CRTAM Pl…
MHC-C Group	163	2.91	6.06	CDSN Plasma Protein Level (Krishna (2024)), CLEC4C Plasma Protein Level (Krishna (2024)), DDR1 Plasma Protein Level (Krishna (2024))
MHC-C Group	116	2.76	4.35	B2M Plasma Protein Level (Krishna (2024)), CD160 Plasma Protein Level (Krishna (2024)), FCER2 Plasma Protein Level (Krishna (2024)), FCGR3B Plasma Protein Level (Krishna (2024)), FCRL1 Plasma Protein Level (Krishna (2024)), HCG22 Plasma Protein Level (Krishna (2024)), LILRB1 Plasma Protein Level (Krishna (2024)), LTA Plasma Protein Level (Krishna (2024)), MICB Plasma Protein Level (Krishna (2024)…
MHC-C Group	97	2.26	4.14	CCL7 Plasma Protein Level (Krishna (2024)), LILRB4 Plasma Protein Level (Krishna (2024)), Leprosy (Zhang (2019))
MHC-C Group	114	2.13	4.69	CXCL16 Plasma Protein Level (Krishna (2024)), MICB Plasma Protein Level (Krishna (2024)), Lymphocyte Count (Sakaue (2021))
MHC-C Group	66	1.72	3.71
MHC-C Group	99	1.50	4.58	Eosinophil Count (Hirata (2019)), CDSN Plasma Protein Level (Krishna (2024)), DLL1 Plasma Protein Level (Krishna (2024)), DXO Plasma Protein Level (Krishna (2024)), GNLY Plasma Protein Level (Krishna (2024)), HCG22 Plasma Protein Level (Krishna (2024)), KIR2DL2 Plasma Protein Level (Krishna (2024)), KIR2DL3 Plasma Protein Level (Krishna (2024)), THBD Plasma Protein Level (Krishna (2024)), Systemi…
MHC-C Group	152	1.29	3.61	CANT1 Plasma Protein Level (Krishna (2024)), FCRL2 Plasma Protein Level (Krishna (2024)), KIR2DL2 Plasma Protein Level (Krishna (2024)), KIR2DL3 Plasma Protein Level (Krishna (2024)), Leprosy (Zhang (2019))
MHC-C Group	138	1.20	9.39	XCL1 Plasma Protein Level (Krishna (2024)), Mean Corpuscular Volume (Sakaue (2021)), Red Blood Cell Count (Sakaue (2021))
MHC-C Group	95	1.07	3.95	CD8A Plasma Protein Level (Krishna (2024)), DDR1 Plasma Protein Level (Krishna (2024)), GNLY Plasma Protein Level (Krishna (2024))
MHC-C Group	24	1.06	6.41	ICAM3 Plasma Protein Level (Krishna (2024)), IL18 Plasma Protein Level (Krishna (2024)), KLRB1 Plasma Protein Level (Krishna (2024)), KLRF1 Plasma Protein Level (Krishna (2024))
MHC-C Group	70	1.04	3.37
MHC-E Group	185	1.44	29.3
MHC-E Group	270	1.35	35.7
MHC-E Group	119	1.20	9.68
MHC-E Group	82	1.19	8.86	may interact with CD94 (Grant (2020))
MHC-E Group	73	1.16	3.64	may interact with CD94 (Grant (2020))
MHC-E Group	141	1.15	7.70
MHC-E Group	154	1.13	7.62	may interact with NKG2A (Grant (2020))
MHC-E Group	166	1.10	7.04
MHC-E Group	102	1.07	11.8
MHC-E Group	53	1.05	13.3
MHC-E Group	100	1.01	8.00
MHC-F Group	138	1.97	9.13
MHC-F Group	99	1.85	3.12
MHC-F Group	97	1.54	3.25
MHC-F Group	163	1.47	4.96
MHC-F Group	70	1.42	3.06
MHC-F Group	67	1.37	5.71
MHC-F Group	66	1.36	3.16
MHC-F Group	276	1.35	50.4
MHC-F Group	62	1.31	3.07	creates open-ended binding groove to allow binding of long peptides (Otting (2020))
MHC-F Group	156	1.21	4.55
MHC-F Group	90	1.18	19.0
MHC-F Group	24	1.17	7.46
MHC-F Group	116	1.12	3.44
MHC-F Group	151	1.04	7.11
MHC-F Group	228	1.01	33.4
MHC-G Group	70	2.29	3.00
MHC-G Group	116	2.25	3.35
MHC-G Group	155	2.17	4.52
MHC-G Group	156	2.11	2.89
MHC-G Group	24	1.82	6.36
MHC-G Group	97	1.71	3.53
MHC-G Group	99	1.64	4.06
MHC-G Group	114	1.58	3.90
MHC-G Group	138	1.55	9.07
MHC-G Group	163	1.54	3.89
MHC-G Group	9	1.43	4.57
MHC-G Group	74	1.42	3.46
MHC-G Group	66	1.12	3.41
MHC-G Group	63	1.06	2.77
MHC-G Group	81	1.05	3.98
MHC-DRA Group	50	1.09	7.54
MHC-DRB Group (DRB1)	93	3.20	13.9
MHC-DRB Group (DRB1)	67	2.39	4.20	Systemic Sclerosis (Acosta-Herrera (2021)), Crohn's Disease (Goyette (2015)), JIA (Oligoarthritis/RF-negative Polyarthritis) (Hinks (2017)), C1QTNF9 Plasma Protein Level (Krishna (2024)), CCL19 Plasma Protein Level (Krishna (2024)), CSF2 Plasma Protein Level (Krishna (2024)), DXO Plasma Protein Level (Krishna (2024)), LILRA2 Plasma Protein Level (Krishna (2024)), MRC1 Plasma Protein Level (Krishn…
MHC-DRB Group (DRB1)	20	2.31	15.4
MHC-DRB Group (DRB1)	22	2.22	17.2
MHC-DRB Group (DRB1)	45	2.15	11.8
MHC-DRB Group (DRB1)	87	2.12	8.24
MHC-DRB Group (DRB1)	84	2.09	7.10
MHC-DRB Group (DRB1)	80	2.08	8.74
MHC-DRB Group (DRB1)	81	1.95	3.65
MHC-DRB Group (DRB1)	38	1.44	6.01
MHC-DRB Group (DRB1)	36	1.39	10.7
MHC-DRB Group (DRB1)	77	1.29	4.25	C2 Plasma Protein Level (Krishna (2024)), CCL19 Plasma Protein Level (Krishna (2024)), CD160 Plasma Protein Level (Krishna (2024)), CPVL Plasma Protein Level (Krishna (2024)), CTSZ Plasma Protein Level (Krishna (2024)), FAM3B Plasma Protein Level (Krishna (2024)), FRZB Plasma Protein Level (Krishna (2024)), IGF2R Plasma Protein Level (Krishna (2024)), ITGB7 Plasma Protein Level (Krishna (2024)), …
MHC-DRB Group (DRB1)	191	1.21	48.6
MHC-DRB Group (DRB1)	70	1.00	5.28	Crohn's Disease (Goyette (2015)), Ulcerative Colitis (Goyette (2015)), Eosinophil Count (Hirata (2019)), CD302 Plasma Protein Level (Krishna (2024)), CD5L Plasma Protein Level (Krishna (2024)), DSC2 Plasma Protein Level (Krishna (2024)), HSPA1A Plasma Protein Level (Krishna (2024)), ITGB7 Plasma Protein Level (Krishna (2024)), MCTS1 Plasma Protein Level (Krishna (2024)), NCR1 Plasma Protein Level…
MHC-DQA Group	66	1.94	4.13
MHC-DQA Group	65	1.55	3.57
MHC-DQA Group	98	1.19	37.0
MHC-DQA Group	76	1.15	3.08
MHC-DQB Group	27	2.76	6.71
MHC-DQB Group	58	2.52	6.68
MHC-DQB Group	71	1.55	3.78	EBI3 Plasma Protein Level (Krishna (2024)), IL1A Plasma Protein Level (Krishna (2024)), TREM2 Plasma Protein Level (Krishna (2024))
MHC-DQB Group	29	1.52	7.07
MHC-DQB Group	14	1.36	5.50
MHC-DQB Group	88	1.26	6.56
MHC-DQB Group	38	1.10	5.95	NAGA Plasma Protein Level (Krishna (2024))
MHC-DQB Group	57	1.09	3.63	Primary Biliary Cholangitis (Darlay (2018)), Celiac Disease (Guterrez-Achury (2015)), Chronic Hepatitis B (Hirata (2019)), Type 1 Diabetes (Hu (2015)), ADGRE5 Plasma Protein Level (Krishna (2024)), AIF1 Plasma Protein Level (Krishna (2024)), C4BPB Plasma Protein Level (Krishna (2024)), CCL19 Plasma Protein Level (Krishna (2024)), CD74 Plasma Protein Level (Krishna (2024)), CLEC14A Plasma Protein …
MHC-DQB Group	10	1.08	6.82
MHC-DQB Group	68	1.03	6.76
MHC-DPA Group	37	1.76	16.3
MHC-DPB Group	65	2.38	3.88	Type 1 Diabetes (Hu (2015)), CSF1R Plasma Protein Level (Krishna (2024))
MHC-DPB Group	20	2.26	16.1
MHC-DPB Group	22	1.64	11.1
MHC-DPB Group	79	1.61	2.85
MHC-DPB Group	75	1.53	4.00
MHC-DPB Group	85	1.44	7.49	PRSS8 Plasma Protein Level (Krishna (2024)), SCGB1A1 Plasma Protein Level (Krishna (2024)), WFDC2 Plasma Protein Level (Krishna (2024)), Hepatitis B surface antigen Vaccine Antigen Response (Mentzer (2024))
MHC-DPB Group	43	1.42	11.7
MHC-DPB Group	82	1.42	7.20
MHC-DPB Group	91	1.36	12.9
MHC-DPB Group	78	1.26	7.72
MHC-DPB Group	64	1.11	7.17
MHC-DPB Group	36	1.07	6.49
MHC-DPB Group	44	1.00	10.2
MHC-DMA Group	81	1.40	NA
MHC-DMA Group	30	1.08	NA
MHC-DMA Group	89	1.04	NA
MHC-DMB Group	53	1.31	NA
MHC-DMB Group	57	1.06	NA
MHC-DMB Group	58	1.01	NA
MHC-DOB Group	70	1.23	NA
